# In vitro analysis of RNA polymerase II elongation complex dynamics

**DOI:** 10.1101/510206

**Authors:** Yoo Jin Joo, Scott B. Ficarro, Yujin Chun, Jarrod A. Marto, Stephen Buratowski

## Abstract

RNA polymerase II elongation complexes (ECs) were assembled from nuclear extract on immobilized DNA templates and analyzed by quantitative mass spectrometry. Time course experiments showed that initiation factor TFIIF can remain bound to early ECs, while levels of core elongation factors Spt4-Spt5, Paf1C, Spt6-Spn1, and Elf1 levels remain steady. Importantly, the dynamic phosphorylation patterns of the Rpb1 C-terminal domain (CTD), and the factors that recognize them, change as a function of post-initiation time, rather than distance elongated. Chemical inhibition of Kin28/Cdk7 blocks both Serine 5 and Serine 2 phosphorylation, affects initiation site choice, and inhibits elongation efficiency. EC components dependent on CTD phosphorylation include capping enzyme, Cap Binding Complex, Set2, and the PAF1 complex. By recapitulating many known features of *in vivo* elongation, this system reveals new details that clarify how EC-associated core elongation factors, chromatin regulators, and RNA processing factors change at each step of transcription.
