## Supplementary material for "In vitro analysis of RNA polymerase II elongation complex dynamics": Supplmental Tables 2, 3, 4

### Sheet: Supplemental_Table_2
Supplemental Table 2: Yeast strains used in this study
Name	Stock#	Genotype	Source
BY4741	YF336	MATa, ura3Δ0, leu2Δ0, his3Δ1, met15Δ0	Winzeler et al. (1999) Science 285: 901-906.
Ioc3-TAP	YF781	MATa, ura3Δ0, leu2Δ0, his3Δ1, met15Δ0, IOC3-TAP::HIS3	Ghaemmaghami et al. (2003) Nature 425: 737 - 741.
Spt16-TAP	YF751	MATa, ura3Δ0, leu2Δ0, his3Δ1, met15Δ0, SPT16-TAP::HIS3	Ghaemmaghami et al. (2003) Nature 425: 737 - 741.
CB012	YF702	MATα, ura3-1, leu2-3,112, trp1-1, his3-11,15, ade2-1, pep4Δ::HIS3, prb1Δ::his3, prc1Δ::hisG	Inada et al. (2002) RNA 8: 948-958.
KIN28-IS	YSB3356	MATα, ura3-1, leu2-3,112, trp1-1, his3-11,15, ade2-1, pep4Δ::HIS3, prb1Δ::his3, prc1Δ::hisG, kin28 (L83G, V21C)	In this study
Rpb1-FRB/ Spt16-TAP	YSB3126	MATα, ura3-, leu2-3,112, trp1-1, his3-11,15, fpr1::NAT, RPL13A-2xFKBP12::TRP1, tor1-1, ade2-1, can1-100, SPT16-TAP::HIS3	In this study
Rpb1-FRB/ Chd1-TAP	YSB3127	MATα, ura3-, leu2-3,112, trp1-1, his3-11,15, fpr1::NAT, RPL13A-2xFKBP12::TRP1, tor1-1, ade2-1, can1-100, CHD1-TAP::HIS3	In this study
Rpb1-FRB/ Isw2-TAP	YSB3129	MATα, ura3-, leu2-3,112, trp1-1, his3-11,15, fpr1::NAT, RPL13A-2xFKBP12::TRP1, tor1-1, ade2-1, can1-100, ISW2-TAP::HIS3	In this study

### Sheet: Supplemental_Table_3
Supplemental Table 3: Oligonucletides used in this study
Purpose	Name	Strand	Sequence (5' → 3')	stock(O#)
G-less template	Biotin - universal	Forward	5Biosg/TTGGGTAACGCCAGGGT	3151
	M13 -21 Reverse	Reverse	GGAAACAGCTATGACCATG	1477
	G-less∆1 (+128)_SmaI	Reverse	ATGATTACGAATTCGAGCTCGGTACCCGGGAGAGTGAATGATGATAGATTTGGGAAA	4006
	G-less∆2 (+90)_SmaI	Reverse	ATGATTACGAATTCGAGCTCGGTACCCGGGGAGAGAAGAGGAGAAGATAATAGG	4007
ChIP	Yef3Prom5'-255(I)	Forward	GCACGTGAAAAAGAAACGTTTTTAATG	748
	Yef3Prom3'+37(I)	Reverse	GATGTTACCATTCAAGAAAGAAGCGAC	749
	Yef3cds1 5'+904(II)	Forward	GCTGACCCAGAAGCCAGAGAAGTTAC	750
	Yef3cds1 3'+1188(II)	Reverse	GTGCAAGAAGATAGTCATGTATGGGGTG	751
	Yef3cds2 5'+1842(III)	Forward	GGTTTGAAGTTGAGAAAGTACAAGGG	752
	Yef3cds2 3'+2111(III)	Reverse	CCATTTGGACCAATGACAGCAATTC	753
	Yef3cds3 5'+2788(IV)	Forward	GATTCTTTGGGTGCTTTGTCTAAGGC	754
	Yef3cds3 3'+3084(IV)	Reverse	CTTCATTCTTTCCTTCTTCTTCTTTCTC	755
	Yef3 3'UTR 5'+3131(V)	Forward	CTAATCTTTTTGATCACTGCTTTCACAG	756
	Yef3 3'UTR 3'+3424(V)	Reverse	GATCCGTCACCTATTTTTATTCTTCC	757
	RPS13-1F(I)	Forward	GAGGGAGCAATTAGAAAATTGTTAGT	2074
	RPS13-1R(I)	Reverse	TCAATCACGACTGTGATATATGTCG	2075
	RPS13-2F(II)	Forward	CAGTCAAAATGGGTCGTATGCA	2076
	RPS13-2R(II)	Reverse	AAGAAATTGGAATCACCCAGCTA	2077
	RPS13-3F(III)	Forward	GGAGGAGAACCAAGATTGAAGAAT	2078
	RPS13-3R(III)	Reverse	GCTGGAGCATTTCTAGAGTATGGA	2079
	RPS13-4F(IV)	Forward	ATGCTCACGGTGTTACCCAAG	2080
	RPS13-4R(IV)	Reverse	GGCCAATCTGTGAATTCTAGATTC	2081
	RPS13-5F(V)	Forward	TCCGCTTTGGTCAACTAGAGTG	2082
	RPS13-5R(V)	Reverse	AGCAGCTTTGAAGTTAGAAACGG	2083
	TEL-VI (1)	Forward	GCGTAACAAAGCCATAATGCCTCC	1617
	TEL-VI (2)	Reverse	CTCGTTAGGATCACGTTCGAATCC	1618

### Sheet: Supplemental_Table_4
Supplemental Table 4: Plasmids used in this study
Plasmid name	Stock #	Features	Source
pUC18-G5CYC1 G-	SB649	5 copies of GAL4 binding sites upstream of CYC1 promoter driving short G-less cassette (250, 277 nt transcript), AmpR	Johnson et al. (2009) Mol. Cell 35: 769-781.
pGCYC1-402	F647	GAL4-CYC1 promoter upstream of double G-less cassette (84 and 376 bp), AmpR	Rondon et al. (2003) EMBO J. 22: 612-620.
pG5CG-D2	F916	5 GAL4 binding sites, CYC1 promoter fused to a 377 bp G-less cassette with an introduced DraI site at bp 307, AmpR	Pardee et al (2003) Euk. Cell 2 (2): 318-327.
pRET3a-H2A	F1038	T7 promoter driving S. cerevisiae HTA1 (histone H2A), AmpR	Johnson et al. (2009) Mol. Cell 35: 769-781.
pRET3a-H2B	F1039	T7 promoter driving S. cerevisiae HTB1 (histone H2B), AmpR	Johnson et al. (2009) Mol. Cell 35: 769-781.
pRET3a-H3	F1040	T7 promoter driving S. cerevisiae HHT1 (histone H3), AmpR	Johnson et al. (2009) Mol. Cell 35: 769-781.
pRET3a-H4	F1041	T7 promoter driving S. cerevisiae HHF1 (histone H4), AmpR	Johnson et al. (2009) Mol. Cell 35: 769-781.
pGEX-6P-1-NAP1	BE488	tac promoter driving GST- NAP1 fusion, PreScission protease recognition site, lacIq, AmpR	Johnson et al. (2009) Mol. Cell 35: 769-781.
